# Diversity of egg parasitoids of stink bugs in France, with emphasis on Scelionidae parasitizing main Pentatomidae pests

**DOI:** 10.64898/2026.09.25.754315

**Authors:** Alexandre Bout, Sylvie Warot, Lily Cesari, Rachid Hamidi, Claire Caravel, Elijah Talamas, Francesco Tortorici, Nicolas Ris

## Abstract

Stink bugs (Hemiptera Pentatomidae) are major agricultural pests worldwide, including both native and invasive species. In France, for instance, *Halyomorpha halys* has rapidly expanded its range, affecting key crops such as hazelnuts, apples, and vegetables. Meanwhile, several native, polyphagous species — *Nezara viridula*, *Palomena prasina* and, to a lesser extent, *Graphosoma italicum* — are re-emerging and impacting diverse crops because of changes in agricultural practices and climatic conditions.

Egg parasitoids represent promising biological control agents for these pests, be it through conservation, augmentation or introduction biological control. However, their actual potential is not precisely documented due to a lack of ambitious surveys and possible taxonomic issues. This study aims to address this gap by compiling results obtained from various of egg parasitism surveys of Pentatomidae in France and implementing a large-scale DNA Barcoding approach (2000 individuals) for the emerged parasitoids.

Our results indicate a high diversity of egg parasitoids, and detected some taxonomic issues and molecular inconsistencies that warrant further study. Among the three families of egg parasitoids recovered (Encyrtidae, Eupelmide, and Scelionidae), Scelionidae was the most abundant and diverse with nine species of *Trissolcus* (including the two adventive species, *Tr. japonicus* and *Tr. mitsukurii*) and four *Telenomus* species (including two unidentified to species). Scelionidae dominated the parasitoid assemblages associated with most of the Pentatomidae host species, except for *H. halys* for which the eupelmid *Anastatus bifasciatus* was the most common species.

**Key Message:**

- Egg parasitoids assemblages associated with stink bug pests in France remain incompletely documented at the national scale.
- We combined field surveys with large-scale COI barcoding of ∼2,000 parasitoids.
- Scelionidae dominate: 9 *Trissolcus* and 4 *Telenoms* species on most Pentatomidae.
- *Anastatus bifasciatus* (Eupelmidae) prevails on invasive *Halyomorpha halys*.
- Host-specific communities should guide egg-parasitoid choice for biocontrol.
