## Supplementary material for "Diversity of egg parasitoids of stink bugs in France, with emphasis on Scelionidae parasitizing main Pentatomidae pests": Table 2 haplotypes: ABout_EggParasitoids_supp_Table_2_haplotypes.xlsx

### Sheet: Feuil1
Document Name	Genbank	Gbif_BOLD	Reference_strain	Reference_individual	Locations_number	Individuals_total	study	Var_prot_auto	Var_prot_gpe	Scelionidae-deletion_3bp	molecular_ID_Family_BestPartition	molecular_ID_Genus_BestPartition	molecular_ID_Species_BestPartition	Comments	Genbank_accession	Bold_accession
Hap_001	99.5%_mitochondrion Ooencyrtus mirus	0	PENPA0111	35629	7	52	1 - included in ASAP partitioning	NC	NC		Encyrtidae	Ooencyrtus	mirus		QB001854
Hap_002	92.3%_mitochondrion Ooencyrtus telenomicida	0	T267	47467	4	23	1 - included in ASAP partitioning	41_122	41_122		Encyrtidae	Ooencyrtus	sp2		QB001855
Hap_003	98.2%_mitochondrion Ooencyrtus mirus	0	EXP2741	41398	2	3	1 - included in ASAP partitioning	NC	NC		Encyrtidae	Ooencyrtus	mirus		QB001856
Hap_004	99.8%_mitochondrion Ooencyrtus mirus	0	T112	36433	13	146	1 - included in ASAP partitioning	NC	NC		Encyrtidae	Ooencyrtus	mirus		QB001857
Hap_005	99.8%_mitochondrion Ooencyrtus mirus	0	EXP1550	38995	3	11	1 - included in ASAP partitioning	71_154	154		Encyrtidae	Ooencyrtus	mirus		QB001858
Hap_006	99.3%_mitochondrion Ooencyrtus mirus	0	PENPA0136	37703	1	3	1 - included in ASAP partitioning	NC	NC		Encyrtidae	Ooencyrtus	mirus		QB001859
Hap_007	99.6%_mitochondrion Ooencyrtus sp. AS-2010B	Animalia_Arthropoda_Insecta_Hymenoptera_Encyrtidae_Ooencyrtus	PENPA0160	37734	3	5	1 - included in ASAP partitioning	94_105_154	NC		Encyrtidae	Ooencyrtus	pityocampae		QB001860
Hap_008	99.3%_mitochondrion Ooencyrtus mirus	0	PENPA0157	37736	1	3	1 - included in ASAP partitioning	NC	NC		Encyrtidae	Ooencyrtus	mirus		QB001861
Hap_009	99.3%_mitochondrion Ooencyrtus mirus	0	EXP1799	39681	1	3	1 - included in ASAP partitioning	NC	NC		Encyrtidae	Ooencyrtus	mirus		QB001862
Hap_010	99.3%_mitochondrion Ooencyrtus mirus	0	EXP1810	39672	1	1	2 - excluded from ASAP partitioning	NC	NC
Hap_011	99.1%_mitochondrion Ooencyrtus mirus	0	PENPA0145	38157	1	1	2 - excluded from ASAP partitioning	71_154	154
Hap_012	99.2%_mitochondrion Ooencyrtus sp. AS-2010B	Animalia_Arthropoda_Insecta_Hymenoptera_Encyrtidae_Ooencyrtus	PENPA0145	38159	1	1	2 - excluded from ASAP partitioning	41_94_105_154	41
Hap_013	99.3%_mitochondrion Ooencyrtus mirus	0	EXP2410	39656	1	3	1 - included in ASAP partitioning	NC	NC		Encyrtidae	Ooencyrtus	mirus		QB001863
Hap_014	99.4%_mitochondrion Ooencyrtus sp. AS-2010B	Animalia_Arthropoda_Insecta_Hymenoptera_Encyrtidae_Ooencyrtus	EXP2179	39776	2	8	1 - included in ASAP partitioning	41_94_105_154	41		Encyrtidae	Ooencyrtus	pityocampae		QB001864
Hap_015	99.3%_mitochondrion Ooencyrtus mirus	0	EXP1495	39800	2	2	1 - included in ASAP partitioning	154	154		Encyrtidae	Ooencyrtus	mirus		QB001865
Hap_017	99.1%_mitochondrion Ooencyrtus mirus	0	EXP1548	39779	1	3	1 - included in ASAP partitioning	NC	NC		Encyrtidae	Ooencyrtus	mirus		QB001866
Hap_018	99.3%_mitochondrion Ooencyrtus mirus	0	EXP1457	39785	1	1	2 - excluded from ASAP partitioning	NC	NC
Hap_019	99.3%_mitochondrion Ooencyrtus mirus	0	EXP2877	41121	1	1	2 - excluded from ASAP partitioning	80	80
Hap_125	99.6%_mitochondrion Ooencyrtus mirus	0	A27	ISA37759_A4	3	13	1 - included in ASAP partitioning	71_154	154		Encyrtidae	Ooencyrtus	mirus		QB001867
Hap_126	99.6%_mitochondrion Ooencyrtus mirus	0	ON43	ISA37760_H6	3	6	1 - included in ASAP partitioning	NC	NC		Encyrtidae	Ooencyrtus	mirus		QB001868
Hap_141	99.5%_mitochondrion Ooencyrtus mirus	0	T115	36436	3	11	1 - included in ASAP partitioning	NC	NC		Encyrtidae	Ooencyrtus	mirus		QB001869
Hap_142	93.8%_mitochondrion Ooencyrtus mirus	0			3	31	1 - included in ASAP partitioning	NC	NC		Encyrtidae	Ooencyrtus	sp3		QB001870
Hap_186	93.0%_mitochondrion Ooencyrtus telenomicida	Animalia_Arthropoda_Insecta_Hymenoptera_Encyrtidae	ON17	ISA37760_D3	1	1	2 - excluded from ASAP partitioning	122	122
Hap_192	93.2%_mitochondrion Encyrtidae sp. BIOUG15341-F05	Animalia_Arthropoda_Insecta_Hymenoptera_Encyrtidae_Ooencyrtus	ON53	ISA37761_B12	1	2	1 - included in ASAP partitioning	21_105_122_154	105_122_154		Encyrtidae	Ooencyrtus	sp1		QB001871
Hap_194	99.6%_mitochondrion Ooencyrtus mirus	0	A72	ISA37759_C2	1	3	1 - included in ASAP partitioning	NC	NC		Encyrtidae	Ooencyrtus	mirus		QB001872
Hap_203	99.6%_mitochondrion Ooencyrtus mirus	0	C18	ISA37759_D7	1	2	1 - included in ASAP partitioning	154	154		Encyrtidae	Ooencyrtus	mirus		QB001873
Hap_209	99.6%_mitochondrion Ooencyrtus mirus	0	A122	ISA37759_H8	1	3	1 - included in ASAP partitioning	154	154		Encyrtidae	Ooencyrtus	mirus		QB001874
Hap_211	94.0%_mitochondrion Ooencyrtus mirus	0	A132	ISA37759_H12	1	1	2 - excluded from ASAP partitioning	NC	NC
Hap_016			PENPA0109	35618	1	4	2 - excluded from ASAP partitioning	NA	NA		Eulophidae	Unknown	unknown
Hap_149			RDLB019	44177	1	3	2 - excluded from ASAP partitioning	NA	NA		Eulophidae	Unknown	unknown
Hap_091	95.0%_mitochondrion Anastatus bifasciatus	0			61	505	1 - included in ASAP partitioning	2_3_4_5_6_7_8_9_10_11_12_13_14_15_16_17_18_19_20_21_22_23_24_25_26_27_28_29_30_31_32_33_34_35_36_37_38_39_40_41_42_43_44_45_46_47_48_49_50_51_52_53_54_55_56_57_58_59_60_61_62_63_64	NC		Eupelmidae	Anastatus	bifasciatus		QB001849
Hap_130	94.7%_mitochondrion Anastatus bifasciatus	0	KB0004a	43178	1	1	2 - excluded from ASAP partitioning	2_3_4_5_6_7_8_9_10_11_12_13_14_15_16_17_18_19_20_21_22_23_24_25_26_27_28_29_30_31_32_33_34_35_36_37_38_39_40_41_42_43_44_45_46_47_48_49_50_51_52_53_54_55_56_57_58_59_60_61_62_63_64_165	165
Hap_190	95.2%_mitochondrion Anastatus bifasciatus	0	A20	ISA37759_A2	1	1	2 - excluded from ASAP partitioning	NC	NC
Hap_193	96.0%_mitochondrion Anastatus bifasciatus	0	A128	ISA37759_G12	1	1	2 - excluded from ASAP partitioning	NC	NC
Hap_195	95.2%_mitochondrion Anastatus bifasciatus	0	ON51	ISA37761_B6	1	21	1 - included in ASAP partitioning	NC	NC		Eupelmidae	Anastatus	bifasciatus		QB001850
Hap_196	95.0%_mitochondrion Anastatus bifasciatus	0	ON50	ISA37761_B2	1	1	2 - excluded from ASAP partitioning	NC	NC
Hap_204	95.6%_mitochondrion Anastatus bifasciatus	0	201	ISA37762_B11	1	6	1 - included in ASAP partitioning	NC	NC		Eupelmidae	Anastatus	bifasciatus		QB001851
Hap_205	99.5%_mitochondrion Anastatus bifasciatus	0	ON74	ISA37761_F9	1	1	2 - excluded from ASAP partitioning	11_176	11
Hap_207	95.4%_mitochondrion Anastatus bifasciatus	0	ON76	ISA37761_G1	1	2	1 - included in ASAP partitioning	NC	NC		Eupelmidae	Anastatus	bifasciatus		QB001852
Hap_208	95.8%_mitochondrion Anastatus bifasciatus	0	A187	ISA37762_A9	1	2	1 - included in ASAP partitioning	NC	NC		Eupelmidae	Anastatus	bifasciatus		QB001853
Hap_210	95.4%_mitochondrion Anastatus bifasciatus	0	201	ISA37762_B12	1	1	2 - excluded from ASAP partitioning	NC	NC
Hap_025	100.0%_mitochondrion Trissolcus basalis	Animalia_Arthropoda_Insecta_Hymenoptera_Scelionidae_Trissolcus_Trissolcus basalis	PENPA0103	35597	30	340	1 - included in ASAP partitioning	3_9_17_28_48_55_59_60_68_93_105_113_128_134_151_158_167_170	17_59_93_105_167		Scelionidae	Trissolcus	basalis		QB009317
Hap_026	99.8%_mitochondrion Trissolcus basalis	Animalia_Arthropoda_Insecta_Hymenoptera_Scelionidae_Trissolcus_Trissolcus basalis	PENPA0014	35129	2	6	1 - included in ASAP partitioning	3_9_17_28_48_55_59_60_68_93_105_113_128_134_151_158_167_170	17_59_93_105_167		Scelionidae	Trissolcus	basalis		QB009318
Hap_027	100.0%_mitochondrion Trissolcus colemani	Animalia_Arthropoda_Insecta_Hymenoptera_Scelionidae_Trissolcus_Trissolcus colemani	PENPA0112	35633	2	8	1 - included in ASAP partitioning	6_17_31_49_55_68_94_95_105_113_131_134_151_156_158_167_170_173	6_17_28_31_95_156_167		Scelionidae	Trissolcus	colemani_1		QB009319
Hap_028	99.8%_mitochondrion Trissolcus basalis	Animalia_Arthropoda_Insecta_Hymenoptera_Scelionidae_Trissolcus_Trissolcus basalis	PENPA0002	38251	3	6	1 - included in ASAP partitioning	3_9_17_28_48_55_59_60_68_93_105_113_128_134_151_158_167_170	17_59_93_105_167		Scelionidae	Trissolcus	basalis		QB009320
Hap_029	98.9%_mitochondrion Trissolcus semistriatus	Animalia_Arthropoda_Insecta_Hymenoptera_Scelionidae_Trissolcus	FNAMS0032	38108	9	33	1 - included in ASAP partitioning	6_17_28_31_49_55_68_94_105_113_131_134_151_158_167_168_170	6_17_31_167		Scelionidae	Trissolcus	semistriatus		QB009321
Hap_030	99.6%_mitochondrion Telenomus sp. BOLD-2016	Animalia_Arthropoda_Insecta_Hymenoptera_Scelionidae_Telenomus	PENPA0020	38222	2	12	1 - included in ASAP partitioning	3_9_20_28_48_49_55_59_60_68_93_105_113_128_134_151_156_162_167_170_173	20_59_93_105_167		Scelionidae	Telenomus	sp6		QB009322
Hap_031	98.1%_mitochondrion Trissolcus semistriatus	0	PENPA0030	35173	5	11	1 - included in ASAP partitioning	6_17_28_31_49_55_68_94_105_113_131_134_151_158_167_168_170	6_17_31_167		Scelionidae	Trissolcus	semistriatus		QB009323
Hap_032	100.0%_mitochondrion Telenomus heydeni	Animalia_Arthropoda_Insecta_Hymenoptera_Scelionidae_Telenomus	FNAMS0003	35645	25	124	1 - included in ASAP partitioning	8_14_32_33_85_91_95_131_155_156_175	8_28_95_131_155	yes	Scelionidae	Telenomus	truncatus		QB009324
Hap_033	99.6%_mitochondrion Telenomus heydeni	Animalia_Arthropoda_Insecta_Hymenoptera_Scelionidae_Telenomus	Kn0086	41232	1	3	1 - included in ASAP partitioning	8_14_32_33_60_85_91_95_131_155_156_175	8_28_95_131_155	yes	Scelionidae	Telenomus	truncatus		QB009325
Hap_034	99.8%_mitochondrion Telenomus turesis	Animalia_Arthropoda_Insecta_Hymenoptera_Scelionidae_Telenomus_Telenomus chloropus	FNAMS0024	35681	11	44	1 - included in ASAP partitioning	3_9_20_28_32_49_59_82_93_94_95_99_103_105_113_119_123_128_141_151_156_160_173	59_93_99_105_123_160_173	yes	Scelionidae	Telenomus	turesis		QB009326
Hap_035	100.0%_mitochondrion Trissolcus cultratus	Animalia_Arthropoda_Insecta_Hymenoptera_Scelionidae_Telenomus_Telenomus flavipes	PENPA0004	35101	19	76	1 - included in ASAP partitioning	3_17_28_48_55_59_93_105_113_128_134_151_154_156_167_168_170	17_59_93_105_167		Scelionidae	Trissolcus	cultratus		QB009327
Hap_036	98.0%_mitochondrion Trissolcus semistriatus	0	PENPA0000	38235	1	4	1 - included in ASAP partitioning	6_17_28_31_49_55_68_94_105_113_131_134_151_158_167_168_170	6_17_31_167		Scelionidae	Trissolcus	semistriatus		QB009328
Hap_037	99.6%_mitochondrion Telenomus heydeni	Animalia_Arthropoda_Insecta_Hymenoptera_Scelionidae_Telenomus	KN0318	45714	7	16	1 - included in ASAP partitioning	8_14_32_33_85_91_95_131_155_156_175	8_28_95_131_155	yes	Scelionidae	Telenomus	truncatus		QB009329
Hap_038	99.8%_mitochondrion Telenomus turesis	Animalia_Arthropoda_Insecta_Hymenoptera_Scelionidae_Telenomus_Telenomus turesis	FNAMS0035	38201	3	7	1 - included in ASAP partitioning	3_9_20_32_38_49_59_82_93_95_99_103_105_113_119_123_128_141_151_156_160_173	28_38_59_93_99_105_123_160_173	yes	Scelionidae	Telenomus	turesis		QB009330
Hap_039	100.0%_mitochondrion Telenomus turesis	Animalia_Arthropoda_Insecta_Hymenoptera_Scelionidae_Telenomus_Telenomus turesis	FNAMS0008	35658	15	45	1 - included in ASAP partitioning	3_9_20_32_38_49_59_82_93_95_99_103_105_113_119_123_128_141_151_156_160_173	28_38_59_93_99_105_123_160_173	yes	Scelionidae	Telenomus	turesis		QB009331
Hap_040	100.0%_mitochondrion Telenomus turesis	Animalia_Arthropoda_Insecta_Hymenoptera_Scelionidae_Telenomus_Telenomus chloropus	FNAMS0024	35682	6	18	1 - included in ASAP partitioning	3_9_20_28_32_38_49_59_82_93_94_95_99_103_105_113_119_123_128_141_151_156_160_173	59_93_99_105_123_160_173	yes	Scelionidae	Telenomus	turesis		QB009332
Hap_041	99.8%_mitochondrion Telenomus heydeni	Animalia_Arthropoda_Insecta_Hymenoptera_Scelionidae_Telenomus	FNAMS0002	35641	6	13	1 - included in ASAP partitioning	8_14_32_33_85_91_95_131_155_156_175	8_28_95_131_155	yes	Scelionidae	Telenomus	truncatus		QB009333
Hap_042	99.8%_mitochondrion Telenomus turesis	Animalia_Arthropoda_Insecta_Hymenoptera_Scelionidae_Telenomus_Telenomus chloropus	FNAMS0031	37797	1	1	2 - excluded from ASAP partitioning	3_9_20_28_32_38_49_59_82_93_94_95_99_103_105_113_119_123_128_141_151_156_160_173	59_93_99_105_123_160_173
Hap_043	99.8%_mitochondrion Trissolcus basalis	Animalia_Arthropoda_Insecta_Hymenoptera_Scelionidae_Trissolcus_Trissolcus basalis	PENPA0001	35091	2	12	1 - included in ASAP partitioning	3_9_17_28_48_55_59_60_68_93_105_113_128_134_151_158_167_170	17_59_93_105_167		Scelionidae	Trissolcus	basalis		QB009334
Hap_044	90.7%_mitochondrion Trissolcus elasmuchae	0	KN0215	42157	5	8	1 - included in ASAP partitioning	3_6_9_17_28_31_49_55_68_94_105_113_131_134_151_158_167_168_170	6_17_31_167		Scelionidae	Unknown	sp10		QB009335
Hap_045	99.8%_mitochondrion Telenomus heydeni	Animalia_Arthropoda_Insecta_Hymenoptera_Scelionidae_Telenomus	KN0040	41228	2	3	1 - included in ASAP partitioning	8_14_32_33_85_91_95_131_155_156_175	8_28_95_131_155	yes	Scelionidae	Telenomus	truncatus		QB009336
Hap_046	100.0%_mitochondrion Trissolcus belenus	Animalia_Arthropoda_Insecta_Hymenoptera_Scelionidae_Trissolcus_Trissolcus belenus	EXP1267	39908	8	25	1 - included in ASAP partitioning	6_17_28_31_49_55_68_94_113_131_134_151_156_158_167_168_170	6_17_31_167		Scelionidae	Trissolcus	belenus		QB009337
Hap_047	99.8%_mitochondrion Trissolcus basalis	Animalia_Arthropoda_Insecta_Hymenoptera_Scelionidae_Trissolcus_Trissolcus basalis	EXP0001	38334	1	3	1 - included in ASAP partitioning	3_9_17_28_48_55_59_60_68_93_105_113_128_134_151_158_167_170	17_59_93_105_167		Scelionidae	Trissolcus	basalis		QB009338
Hap_048	99.8%_mitochondrion Trissolcus basalis	Animalia_Arthropoda_Insecta_Hymenoptera_Scelionidae_Trissolcus_Trissolcus basalis	EXP0016	38369	1	1	2 - excluded from ASAP partitioning	3_9_17_28_48_55_59_60_68_93_105_113_128_134_151_158_167_170	17_59_93_105_167
Hap_049	99.8%_mitochondrion Telenomus heydeni	Animalia_Arthropoda_Insecta_Hymenoptera_Scelionidae_Telenomus	KN0030	41219	1	2	1 - included in ASAP partitioning	8_14_32_33_85_91_95_131_155_156_175	8_28_95_131_155	yes	Scelionidae	Telenomus	truncatus		QB009339
Hap_050	99.8%_mitochondrion Trissolcus cultratus	Animalia_Arthropoda_Insecta_Hymenoptera_Scelionidae_Telenomus_Telenomus flavipes	Kn0005	41255	1	3	1 - included in ASAP partitioning	3_17_28_48_55_59_93_105_113_128_134_151_154_156_167_168_170	17_59_93_105_167		Scelionidae	Trissolcus	cultratus		QB009340
Hap_051			CTIFL0018	38258	2	5	3 - discarded				Scelionidae	Trissolcus	basalis
Hap_052	100.0%_mitochondrion Trissolcus viktorovi	Animalia_Arthropoda_Insecta_Hymenoptera_Scelionidae_Trissolcus_Trissolcus viktorovi	PENPA0137	35637	11	56	1 - included in ASAP partitioning	3_16_17_21_27_28_48_49_55_59_68_93_105_113_128_134_151_167_170	17_59_93_105_167		Scelionidae	Trissolcus	viktorovi		QB009341
Hap_053	99.8%_mitochondrion Telenomus heydeni	Animalia_Arthropoda_Insecta_Hymenoptera_Scelionidae_Telenomus	FNAMS0021	35677	4	9	1 - included in ASAP partitioning	8_14_32_33_85_91_95_131_155_156_175	8_28_95_131_155	yes	Scelionidae	Telenomus	truncatus		QB009342
Hap_054	98.7%_mitochondrion Telenomus heydeni	Animalia_Arthropoda_Insecta_Hymenoptera_Scelionidae_Telenomus	KN0006	41244	1	6	1 - included in ASAP partitioning	8_14_32_33_85_91_95_131_155_156_175	8_28_95_131_155	yes	Scelionidae	Telenomus	truncatus		QB009343
Hap_055	99.8%_mitochondrion Trissolcus cultratus	Animalia_Arthropoda_Insecta_Hymenoptera_Scelionidae_Telenomus_Telenomus flavipes	EXP2064	39648	2	4	1 - included in ASAP partitioning	3_17_28_48_55_59_93_105_113_128_134_151_154_156_167_168_170	17_59_93_105_167		Scelionidae	Trissolcus	cultratus		QB009344
Hap_056	99.6%_mitochondrion Telenomus heydeni	Animalia_Arthropoda_Insecta_Hymenoptera_Scelionidae_Telenomus	POP0038	41033	2	7	1 - included in ASAP partitioning	8_14_32_33_85_91_95_131_155_156_175	8_28_95_131_155	yes	Scelionidae	Telenomus	truncatus		QB009345
Hap_057	99.8%_mitochondrion Telenomus turesis	Animalia_Arthropoda_Insecta_Hymenoptera_Scelionidae_Telenomus_Telenomus chloropus	KN0032	41238	2	5	1 - included in ASAP partitioning	3_9_20_28_32_38_49_59_82_93_94_95_99_103_105_113_119_123_128_141_151_156_160_173	59_93_99_105_123_160_173	yes	Scelionidae	Telenomus	turesis		QB009346
Hap_058	99.6%_mitochondrion Telenomus heydeni	Animalia_Arthropoda_Insecta_Hymenoptera_Scelionidae_Telenomus	KN0030	41217	1	1	2 - excluded from ASAP partitioning	8_14_32_33_85_91_95_131_155_156_170_175	8_28_95_131_155
Hap_059	99.6%_mitochondrion Telenomus heydeni	Animalia_Arthropoda_Insecta_Hymenoptera_Scelionidae_Telenomus	K3-4	41340	1	2	1 - included in ASAP partitioning	8_14_32_33_85_91_95_131_155_156_175	8_28_95_131_155	yes	Scelionidae	Telenomus	truncatus		QB009347
Hap_060	99.8%_mitochondrion Telenomus heydeni	Animalia_Arthropoda_Insecta_Hymenoptera_Scelionidae_Telenomus	RDLB004	44174	7	14	1 - included in ASAP partitioning	8_14_32_33_85_91_95_131_155_156_175	8_28_95_131_155	yes	Scelionidae	Telenomus	truncatus		QB009348
Hap_061	100.0%_mitochondrion Trissolcus colemani	Animalia_Arthropoda_Insecta_Hymenoptera_Scelionidae_Trissolcus	EXP1321	39901	4	6	1 - included in ASAP partitioning	6_9_17_31_49_55_68_94_105_113_131_134_151_156_158_167_168_170_173	6_17_28_31_156_167		Scelionidae	Trissolcus	colemani_1		QB009349
Hap_062	99.8%_mitochondrion Trissolcus viktorovi	Animalia_Arthropoda_Insecta_Hymenoptera_Scelionidae_Trissolcus_Trissolcus viktorovi	RDLB031	44193	2	3	1 - included in ASAP partitioning	3_16_17_21_27_28_48_49_55_59_68_93_105_113_128_134_151_167_170	17_59_93_105_167		Scelionidae	Trissolcus	viktorovi		QB009350
Hap_063	99.8%_mitochondrion Trissolcus viktorovi	Animalia_Arthropoda_Insecta_Hymenoptera_Scelionidae_Trissolcus_Trissolcus viktorovi	POP0035	39913	1	1	2 - excluded from ASAP partitioning	3_16_17_21_27_28_48_49_55_59_67_68_93_105_113_128_134_151_167_170	17_59_93_105_167
Hap_064	99.6%_mitochondrion Telenomus heydeni	Animalia_Arthropoda_Insecta_Hymenoptera_Scelionidae_Telenomus	EXP2898	39918	1	1	2 - excluded from ASAP partitioning	8_14_32_33_85_91_95_131_155_156_175	8_28_95_131_155
Hap_065	99.4%_mitochondrion Telenomus heydeni	Animalia_Arthropoda_Insecta_Hymenoptera_Scelionidae_Telenomus	FNAMS0006	35654	1	1	2 - excluded from ASAP partitioning	8_14_32_33_85_91_95_131_155_156_175	8_28_95_131_155
Hap_066	99.8%_mitochondrion Telenomus turesis	Animalia_Arthropoda_Insecta_Hymenoptera_Scelionidae_Telenomus_Telenomus chloropus	FNAMS0015	35661	1	1	2 - excluded from ASAP partitioning	3_9_20_28_32_38_49_59_82_93_94_95_99_103_105_113_119_123_128_141_151_156_160_173	59_93_99_105_123_160_173
Hap_067	99.8%_mitochondrion Telenomus turesis	Animalia_Arthropoda_Insecta_Hymenoptera_Scelionidae_Telenomus_Telenomus chloropus	FNAMS0016	35667	1	2	1 - included in ASAP partitioning	3_9_20_28_32_38_49_59_82_93_94_95_99_103_105_113_119_123_128_141_151_156_160_173	59_93_99_105_123_160_173	yes	Scelionidae	Telenomus	turesis		QB009351
Hap_068	99.6%_mitochondrion Telenomus heydeni	Animalia_Arthropoda_Insecta_Hymenoptera_Scelionidae_Telenomus	FNAMS0016	35668	1	1	2 - excluded from ASAP partitioning	8_14_32_85_91_95_131_155_156_175	8_28_95_131_155
Hap_069	99.8%_mitochondrion Telenomus turesis	Animalia_Arthropoda_Insecta_Hymenoptera_Scelionidae_Telenomus_Telenomus chloropus	FNAMS0028	35691	1	3	1 - included in ASAP partitioning	3_9_20_28_32_38_49_59_82_93_94_95_99_103_105_113_119_123_128_141_151_156_160_173	59_93_99_105_123_160_173	yes	Scelionidae	Telenomus	turesis		QB009352
Hap_070	96.5%_mitochondrion Trissolcus viktorovi	Animalia_Arthropoda_Insecta_Hymenoptera_Scelionidae_Trissolcus_Trissolcus viktorovi	POP0041	39895	1	1	2 - excluded from ASAP partitioning	3_17_21_27_28_48_49_55_59_60_68_93_97_105_113_128_134_147_151_167_170	17_59_93_105_167
Hap_071	99.8%_mitochondrion Trissolcus viktorovi	Animalia_Arthropoda_Insecta_Hymenoptera_Scelionidae_Trissolcus_Trissolcus viktorovi	POP0029	41042	1	4	1 - included in ASAP partitioning	3_16_17_21_27_28_48_49_55_59_68_93_105_113_128_134_151_165_167_170	17_59_93_105_165_167		Scelionidae	Trissolcus	viktorovi		QB009353
Hap_072	99.8%_mitochondrion Trissolcus viktorovi	Animalia_Arthropoda_Insecta_Hymenoptera_Scelionidae_Trissolcus_Trissolcus viktorovi	POP0027	41026	1	2	1 - included in ASAP partitioning	3_16_17_21_27_28_48_49_55_59_68_93_105_113_128_134_151_167_168_170	17_59_93_105_167		Scelionidae	Trissolcus	viktorovi		QB009354
Hap_073	99.6%_mitochondrion Telenomus turesis	Animalia_Arthropoda_Insecta_Hymenoptera_Scelionidae_Telenomus_Telenomus chloropus	FNAMS0016	35666	3	4	1 - included in ASAP partitioning	3_9_20_28_32_38_49_59_82_93_94_95_99_103_105_113_119_123_128_141_151_156_160_173	59_93_99_105_123_160_173	yes	Scelionidae	Telenomus	turesis		QB009355
Hap_074	99.8%_mitochondrion Telenomus turesis	Animalia_Arthropoda_Insecta_Hymenoptera_Scelionidae_Telenomus_Telenomus turesis	EXP2900	41081	1	1	2 - excluded from ASAP partitioning	3_9_20_32_38_49_59_74_82_93_95_99_103_105_113_119_123_128_141_151_156_160_173	28_38_59_93_99_105_123_160_173
Hap_075	99.8%_mitochondrion Telenomus heydeni	Animalia_Arthropoda_Insecta_Hymenoptera_Scelionidae_Telenomus	FNAMS0005	35652	1	1	2 - excluded from ASAP partitioning	8_14_32_33_85_91_95_131_155_156_175	8_28_95_131_155
Hap_076	99.3%_mitochondrion Trissolcus belenus	Animalia_Arthropoda_Insecta_Hymenoptera_Scelionidae_Trissolcus_Trissolcus belenus	EXP1902	39444	1	1	2 - excluded from ASAP partitioning	6_17_28_31_49_55_68_94_113_131_134_151_156_158_167_168_170	6_17_31_167
Hap_077	99.6%_mitochondrion Telenomus heydeni	Animalia_Arthropoda_Insecta_Hymenoptera_Scelionidae_Telenomus	KN0084	41235	1	1	2 - excluded from ASAP partitioning	8_14_32_33_85_91_95_131_155_156_175	8_28_95_131_155
Hap_078	99.3%_mitochondrion Telenomus heydeni	Animalia_Arthropoda_Insecta_Hymenoptera_Scelionidae_Telenomus	FNAMS0006	35656	1	1	2 - excluded from ASAP partitioning	8_14_32_33_85_91_95_131_155_156_175	8_28_95_131_155
Hap_079	99.8%_mitochondrion Trissolcus basalis	Animalia_Arthropoda_Insecta_Hymenoptera_Scelionidae_Trissolcus_Trissolcus basalis	CTIFL 0002	38261	7	36	1 - included in ASAP partitioning	3_8_9_17_28_48_55_59_60_68_93_105_113_128_134_151_158_167_170	8_17_59_93_105_167		Scelionidae	Trissolcus	basalis		QB009356
Hap_080	99.8%_mitochondrion Telenomus turesis	Animalia_Arthropoda_Insecta_Hymenoptera_Scelionidae_Telenomus_Telenomus turesis	EXP0875	39427	1	1	2 - excluded from ASAP partitioning	3_9_20_32_38_49_59_82_93_95_99_103_105_113_119_123_128_141_151_156_160_173_175	28_38_59_93_99_105_123_160_173
Hap_081	100.0%_mitochondrion Trissolcus basalis	Animalia_Arthropoda_Insecta_Hymenoptera_Scelionidae_Trissolcus_Trissolcus basalis	PENPA0183	38279	1	1	2 - excluded from ASAP partitioning	3_9_17_28_48_55_59_60_68_93_105_113_128_134_151_158_167_170	17_59_93_105_167
Hap_082	100.0%_mitochondrion Trissolcus basalis	Animalia_Arthropoda_Insecta_Hymenoptera_Scelionidae_Trissolcus_Trissolcus basalis	PENPA0008	35112	6	46	1 - included in ASAP partitioning	3_9_17_28_48_55_59_60_68_93_105_113_128_134_151_158_167_170	17_59_93_105_167		Scelionidae	Trissolcus	basalis		QB009357
Hap_083	95.3%_mitochondrion Trissolcus belenus	0	PENPA0026	35161	1	6	1 - included in ASAP partitioning	6_17_28_31_49_55_68_94_113_131_134_151_156_158_167_168_170	6_17_31_167		Scelionidae	Trissolcus	belenus	Morpho-molecular conflict	QB009358
Hap_084	99.1%_mitochondrion Trissolcus belenus	Animalia_Arthropoda_Insecta_Hymenoptera_Scelionidae_Trissolcus_Trissolcus belenus	EXP1283	39009	1	6	1 - included in ASAP partitioning	6_17_28_31_49_55_68_94_113_131_134_151_156_158_167_168_170	6_17_31_167		Scelionidae	Trissolcus	belenus		QB009359
Hap_085	95.3%_mitochondrion Trissolcus belenus	0	PENPA0203	39021	1	3	1 - included in ASAP partitioning	6_17_28_31_49_55_68_94_113_131_134_151_156_158_167_168_170	6_17_31_167		Scelionidae	Trissolcus	belenus		QB009360
Hap_086	98.5%_mitochondrion Trissolcus belenus	Animalia_Arthropoda_Insecta_Hymenoptera_Scelionidae_Trissolcus	EXP1317	39809	3	13	1 - included in ASAP partitioning	6_17_28_31_49_55_68_94_113_131_134_151_156_158_167_168_170	6_17_31_167		Scelionidae	Trissolcus	belenus		QB009361
Hap_087	100.0%_mitochondrion Trissolcus belenus	0	SUPOR1	41346	1	3	1 - included in ASAP partitioning	6_17_28_31_49_55_68_94_113_131_134_151_156_158_167_168_170	6_17_31_167		Scelionidae	Trissolcus	belenus		QB009362
Hap_088	99.3%_mitochondrion Trissolcus belenus	Animalia_Arthropoda_Insecta_Hymenoptera_Scelionidae_Trissolcus_Trissolcus belenus	EXP1147	39445	2	7	1 - included in ASAP partitioning	6_17_28_31_49_55_68_94_113_131_134_151_156_158_167_168_170	6_17_31_167		Scelionidae	Trissolcus	belenus		QB009363
Hap_089	95.7%_mitochondrion Trissolcus belenus	0	PENPA0106	35609	1	4	1 - included in ASAP partitioning	6_17_28_31_49_55_68_94_113_131_134_151_156_158_167_168_170	6_17_31_167		Scelionidae	Trissolcus	belenus		QB009364
Hap_090	99.8%_mitochondrion Trissolcus belenus	Animalia_Arthropoda_Insecta_Hymenoptera_Scelionidae_Trissolcus_Trissolcus belenus	EXP0692	39023	3	9	1 - included in ASAP partitioning	6_17_28_31_49_55_68_94_113_131_134_151_156_158_167_168_170	6_17_31_167		Scelionidae	Trissolcus	belenus		QB009365
Hap_104	100.0%_mitochondrion Telenomus chloropus	Animalia_Arthropoda_Insecta_Hymenoptera_Scelionidae_Telenomus_Telenomus chloropus	KN0237	42156	1	2	1 - included in ASAP partitioning	3_9_20_28_32_38_49_59_82_93_94_95_99_103_105_113_119_123_128_141_151_156_173	59_93_99_105_123_173	yes	Scelionidae	Telenomus	turesis		QB009366
Hap_106	99.6%_mitochondrion Trissolcus belenus	Animalia_Arthropoda_Insecta_Hymenoptera_Scelionidae_Trissolcus_Trissolcus belenus	KN0108	42213	1	3	1 - included in ASAP partitioning	6_17_28_31_49_55_68_94_113_131_134_151_156_158_165_167_168_170	6_17_31_167		Scelionidae	Trissolcus	belenus		QB009367
Hap_108	99.8%_mitochondrion Telenomus heydeni	Animalia_Arthropoda_Insecta_Hymenoptera_Scelionidae_Telenomus	KN0087	42242	1	1	2 - excluded from ASAP partitioning	8_14_32_33_85_91_95_131_155_156_175	8_28_95_131_155
Hap_110	99.8%_mitochondrion Telenomus heydeni	Animalia_Arthropoda_Insecta_Hymenoptera_Scelionidae_Telenomus	KN0183	42258	2	4	1 - included in ASAP partitioning	8_14_32_33_85_91_95_131_155_156_175	8_28_95_131_155	yes	Scelionidae	Telenomus	truncatus		QB009368
Hap_111	99.6%_mitochondrion Telenomus heydeni	Animalia_Arthropoda_Insecta_Hymenoptera_Scelionidae_Telenomus	KN0191	42265	1	3	1 - included in ASAP partitioning	8_14_32_33_85_91_95_131_155_156_175	8_28_95_131_155	yes	Scelionidae	Telenomus	truncatus		QB009369
Hap_112	91.0%_mitochondrion Trissolcus semistriatus	0	KN0234	42279	2	4	1 - included in ASAP partitioning	3_17_20_28_48_49_55_59_68_93_105_113_128_134_151_154_167_170	17_59_93_105_167		Scelionidae	Trissolcus	scutellaris		QB009370
Hap_113	89.9%_mitochondrion Scelioninae sp. BOLD-2016	Animalia_Arthropoda_Insecta_Hymenoptera_Scelionidae	KN0186	42285	1	1	2 - excluded from ASAP partitioning	2_3_6_7_9_28_31_43_48_49_55_58_59_60_70_82_87_91_93_101_102_105_118_119_121_128_141_142_147_148_151_153_154_156_157_159_161_165_167_170	2_6_9_28_31_59_87_93_102_105_121_142_151_154_157_159_167
Hap_114	100.0%_mitochondrion Trissolcus mitsukurii	Animalia_Arthropoda_Insecta_Hymenoptera_Scelionidae_Trissolcus_Trissolcus mitsukurii	KS0254	42314	9	58	1 - included in ASAP partitioning	3_9_17_21_28_48_55_59_68_93_105_113_128_134_154_156_162_167_168_170	17_59_93_105_154_156_167		Scelionidae	Trissolcus	mitsukurii		QB009371
Hap_115	99.4%_mitochondrion Telenomus heydeni	Animalia_Arthropoda_Insecta_Hymenoptera_Scelionidae_Telenomus	FBRaph001	42327	1	1	2 - excluded from ASAP partitioning	8_14_23_32_33_85_91_95_131_155_156_175	8_23_28_95_131_155
Hap_117	100.0%_mitochondrion Telenomus heydeni	Animalia_Arthropoda_Insecta_Hymenoptera_Scelionidae_Telenomus	KN0683	42333	2	2	1 - included in ASAP partitioning	8_14_32_33_85_91_95_131_155_156_175	8_28_95_131_155	yes	Scelionidae	Telenomus	truncatus		QB009372
Hap_123	99.3%_mitochondrion Telenomus heydeni	Animalia_Arthropoda_Insecta_Hymenoptera_Scelionidae_Telenomus	KN0106	42365	1	3	1 - included in ASAP partitioning	8_14_32_33_85_91_95_131_155_156_175	8_28_95_131_155	yes	Scelionidae	Telenomus	truncatus		QB009373
Hap_124	99.8%_mitochondrion Telenomus heydeni	Animalia_Arthropoda_Insecta_Hymenoptera_Scelionidae_Telenomus	Mor_21_1a	43234	2	5	1 - included in ASAP partitioning	8_14_32_33_85_91_95_131_155_156_175	8_28_95_131_155	yes	Scelionidae	Telenomus	truncatus		QB009374
Hap_127	98.5%_mitochondrion Telenomus heydeni	Animalia_Arthropoda_Insecta_Hymenoptera_Scelionidae_Telenomus	P-KIWI-AREFLEC-1_Trissolcus_(ISA28969)	42540	1	1	2 - excluded from ASAP partitioning	8_14_32_33_85_91_95_131_155_156_175	8_28_95_131_155
Hap_128	98.7%_mitochondrion Telenomus heydeni	Animalia_Arthropoda_Insecta_Hymenoptera_Scelionidae_Telenomus	ON1	ISA37760_A1	4	23	1 - included in ASAP partitioning	8_14_32_33_85_91_95_131_155_156_175	8_28_95_131_155	yes	Scelionidae	Telenomus	truncatus		QB009375
Hap_129	89.5%_mitochondrion Scelioninae sp. BIOUG19701-B01	Animalia_Arthropoda_Insecta_Hymenoptera_Scelionidae	P-BLETTES-ALBERTINI_Trissolcus(ISA29039)	42659	1	2	1 - included in ASAP partitioning	2_3_5_9_17_20_28_48_55_59_93_95_105_113_128_134_151_156_162_167_168_170	17_20_59_93_105_156_167		Scelionidae	Telenomus	sp7		QB009376
Hap_131	99.6%_mitochondrion Telenomus heydeni	Animalia_Arthropoda_Insecta_Hymenoptera_Scelionidae_Telenomus	KB0003	43176	1	1	2 - excluded from ASAP partitioning	8_14_32_33_85_91_95_131_155_156_175	8_28_95_131_155
Hap_132	99.8%_mitochondrion Telenomus heydeni	Animalia_Arthropoda_Insecta_Hymenoptera_Scelionidae_Telenomus	RDLB046	44208	2	2	1 - included in ASAP partitioning	8_14_32_33_85_91_95_131_155_156_175	8_28_95_131_155	yes	Scelionidae	Telenomus	truncatus		QB009377
Hap_133	100.0%_mitochondrion Telenomus heydeni	Animalia_Arthropoda_Insecta_Hymenoptera_Scelionidae_Telenomus	KN0293	43200	4	10	1 - included in ASAP partitioning	8_14_32_33_85_91_95_131_155_156_175	8_28_95_131_155	yes	Scelionidae	Telenomus	truncatus		QB009378
Hap_134	100.0%_mitochondrion Telenomus turesis	Animalia_Arthropoda_Insecta_Hymenoptera_Scelionidae_Telenomus_Telenomus turesis	KN031	43211	1	2	1 - included in ASAP partitioning	3_9_20_32_38_49_59_82_93_95_99_103_105_113_119_123_128_141_151_156_160_173	28_38_59_93_99_105_123_160_173	yes	Scelionidae	Telenomus	turesis		QB009379
Hap_136	95.5%_mitochondrion Telenomus heydeni	Animalia_Arthropoda_Insecta_Hymenoptera_Scelionidae_Telenomus	KN0302	43213	1	1	2 - excluded from ASAP partitioning	14_32_82_85_91_93_94_95_131_156_175	28_93_95_131
Hap_137	99.8%_mitochondrion Trissolcus belenus	0	KN0308	43216	1	4	1 - included in ASAP partitioning	6_17_28_31_49_55_68_94_113_131_134_151_156_158_167_168_170	6_17_31_167		Scelionidae	Trissolcus	belenus		QB009380
Hap_138	99.6%_mitochondrion Trissolcus belenus	0	Mor_21_1a	43235	1	1	2 - excluded from ASAP partitioning	6_17_28_31_49_55_68_94_113_131_134_151_156_158_167_168_170	6_17_31_167
Hap_139	97.4%_mitochondrion Trissolcus scutellaris	0	ARO_01	43256	1	1	2 - excluded from ASAP partitioning	3_9_17_20_28_48_49_55_59_60_68_93_105_113_128_134_151_154_156_167_170	17_59_93_105_167
Hap_140	97.2%_mitochondrion Trissolcus scutellaris	0	ARO_01	43257	2	3	1 - included in ASAP partitioning	3_9_17_20_28_48_49_55_59_60_68_93_105_113_128_134_151_154_156_167_170	17_59_93_105_167		Scelionidae	Unknown	sp3		QB009381
Hap_144	98.9%_mitochondrion Trissolcus belenus	Animalia_Arthropoda_Insecta_Hymenoptera_Scelionidae_Trissolcus_Trissolcus belenus	CTIFL La morinière richard lethion 1 6 scelionidae	36479	1	3	1 - included in ASAP partitioning	6_17_28_31_49_55_68_94_113_131_134_151_156_158_167_168_170	6_17_31_167		Scelionidae	Trissolcus	belenus		QB009382
Hap_145	100.0%_mitochondrion Trissolcus japonicus	Animalia_Arthropoda_Insecta_Hymenoptera_Scelionidae_Gryon_Gryon japonicum	KN0691	45652	6	21	1 - included in ASAP partitioning	3_9_14_17_28_48_55_59_93_105_113_128_134_151_156_167_168_170	17_59_93_105_156_167		Scelionidae	Trissolcus	japonicus		QB009383
Hap_146	99.6%_mitochondrion Telenomus turesis	Animalia_Arthropoda_Insecta_Hymenoptera_Scelionidae_Telenomus_Telenomus turesis	KS0028	45679	4	4	1 - included in ASAP partitioning	3_9_20_32_38_49_59_82_93_95_99_103_105_113_119_123_128_141_151_154_156_160_173	28_38_59_93_99_105_123_160_173	yes	Scelionidae	Telenomus	turesis		QB009384
Hap_150	99.6%_mitochondrion Telenomus heydeni	Animalia_Arthropoda_Insecta_Hymenoptera_Scelionidae_Telenomus	KS0030	45683	1	1	2 - excluded from ASAP partitioning	8_14_32_33_85_91_95_131_154_155_156_175	8_28_95_131_155
Hap_151	99.4%_mitochondrion Telenomus turesis	Animalia_Arthropoda_Insecta_Hymenoptera_Scelionidae_Telenomus_Telenomus chloropus	KS0142	45694	1	2	1 - included in ASAP partitioning	3_9_20_28_32_38_49_59_82_93_94_95_99_103_105_113_119_123_128_141_151_156_160_173	59_93_99_105_123_160_173	yes	Scelionidae	Telenomus	turesis		QB009385
Hap_152	99.4%_mitochondrion Telenomus heydeni	Animalia_Arthropoda_Insecta_Hymenoptera_Scelionidae_Telenomus	KN0319	45716	1	1	2 - excluded from ASAP partitioning	8_14_32_33_85_91_95_131_155_156_175	8_28_95_131_155
Hap_153	99.3%_mitochondrion Telenomus heydeni	Animalia_Arthropoda_Insecta_Hymenoptera_Scelionidae_Telenomus	KN0319	45717	1	1	2 - excluded from ASAP partitioning	8_14_32_33_85_91_95_131_154_155_156_175	8_28_95_131_155
Hap_154	99.4%_mitochondrion Telenomus turesis	Animalia_Arthropoda_Insecta_Hymenoptera_Scelionidae_Telenomus_Telenomus turesis	KN0319	45718	2	2	1 - included in ASAP partitioning	3_9_20_32_38_49_59_82_93_95_99_103_105_113_119_123_128_141_151_154_156_160_173	28_38_59_93_99_105_123_160_173	yes	Scelionidae	Telenomus	turesis		QB009386
Hap_155	99.4%_mitochondrion Telenomus heydeni	Animalia_Arthropoda_Insecta_Hymenoptera_Scelionidae_Telenomus	KN0340	45757	1	3	1 - included in ASAP partitioning	8_14_32_33_85_91_95_131_154_155_156_175	8_28_95_131_155	yes	Scelionidae	Telenomus	truncatus		QB009387
Hap_156	99.8%_mitochondrion Trissolcus belenus	0	KN0325	45740	1	3	1 - included in ASAP partitioning	6_17_28_31_49_55_68_94_113_131_134_151_156_158_167_168_170	6_17_31_167		Scelionidae	Trissolcus	belenus		QB009388
Hap_157	99.6%_mitochondrion Telenomus heydeni	Animalia_Arthropoda_Insecta_Hymenoptera_Scelionidae_Telenomus	KN0326	45742	1	1	2 - excluded from ASAP partitioning	8_14_32_33_85_91_95_131_154_155_156_175	8_28_95_131_155
Hap_158	99.8%_mitochondrion Telenomus heydeni	Animalia_Arthropoda_Insecta_Hymenoptera_Scelionidae_Telenomus	KN0326	45744	1	1	2 - excluded from ASAP partitioning	8_14_32_33_85_91_95_131_155_156_175	8_28_95_131_155
Hap_159	99.6%_mitochondrion Telenomus heydeni	Animalia_Arthropoda_Insecta_Hymenoptera_Scelionidae_Telenomus	KN0327	45748	1	1	2 - excluded from ASAP partitioning	8_14_32_33_85_91_95_131_154_155_156_175	8_28_95_131_155
Hap_160	99.6%_mitochondrion Trissolcus cultratus	Animalia_Arthropoda_Insecta_Hymenoptera_Scelionidae_Telenomus_Telenomus flavipes	KN0328	45751	1	1	2 - excluded from ASAP partitioning	3_17_28_48_55_59_93_105_113_119_128_134_151_154_156_167_168_170	17_59_93_105_119_167
Hap_161	99.6%_mitochondrion Telenomus heydeni	Animalia_Arthropoda_Insecta_Hymenoptera_Scelionidae_Telenomus	KN0341	45760	1	3	1 - included in ASAP partitioning	8_14_32_33_85_91_95_131_155_156_175	8_28_95_131_155	yes	Scelionidae	Telenomus	truncatus		QB009389
Hap_162	99.8%_mitochondrion Telenomus heydeni	Animalia_Arthropoda_Insecta_Hymenoptera_Scelionidae_Telenomus	KB0359	45765	1	2	1 - included in ASAP partitioning	8_14_32_33_85_91_95_131_155_156_162_175	8_28_95_131_155_162	yes	Scelionidae	Telenomus	truncatus		QB009390
Hap_163	99.8%_mitochondrion Trissolcus cultratus	Animalia_Arthropoda_Insecta_Hymenoptera_Scelionidae_Telenomus_Telenomus flavipes	KN0410	45787	3	5	1 - included in ASAP partitioning	3_17_28_48_55_59_93_105_113_128_134_151_154_156_167_168_170	17_59_93_105_167		Scelionidae	Trissolcus	cultratus		QB009391
Hap_164	99.1%_mitochondrion Telenomus turesis	Animalia_Arthropoda_Insecta_Hymenoptera_Scelionidae_Telenomus_Telenomus chloropus	KN0430	45799	1	1	2 - excluded from ASAP partitioning	3_9_20_28_32_49_59_82_93_94_95_99_103_105_113_119_123_128_141_151_156_157_160_173	59_93_99_105_123_160_173
Hap_165	99.8%_mitochondrion Telenomus turesis	Animalia_Arthropoda_Insecta_Hymenoptera_Scelionidae_Telenomus_Telenomus chloropus	KN0469	45809	1	1	2 - excluded from ASAP partitioning	3_9_20_28_32_38_49_59_82_93_94_95_99_103_105_113_119_123_128_141_151_156_157_160_173	59_93_99_105_123_160_173
Hap_166	100.0%_mitochondrion Scelioninae sp. BOLD-2016	Animalia_Arthropoda_Insecta_Hymenoptera_Scelionidae	KN0470	45813	1	3	1 - included in ASAP partitioning	3_17_20_28_48_55_59_68_93_94_105_113_128_134_151_154_156_162_167_170	17_59_93_105_167		Scelionidae	Unknown	sp5		QB009392
Hap_167	99.8%_mitochondrion Telenomus heydeni	Animalia_Arthropoda_Insecta_Hymenoptera_Scelionidae_Telenomus	KN0684	46364	5	10	1 - included in ASAP partitioning	8_14_32_33_85_91_95_131_155_156_175	8_28_95_131_155	yes	Scelionidae	Telenomus	truncatus		QB009393
Hap_168	90.5%_mitochondrion Trissolcus elasmuchae	0	KN0611	46311	1	2	1 - included in ASAP partitioning	3_6_9_17_28_31_49_55_68_94_105_113_131_134_151_158_167_168_170	6_17_31_167		Scelionidae	Unknown	sp10		QB009394
Hap_169	99.6%_mitochondrion Telenomus turesis	Animalia_Arthropoda_Insecta_Hymenoptera_Scelionidae_Telenomus_Telenomus turesis	Del002	47477	1	1	2 - excluded from ASAP partitioning	3_9_20_32_38_49_59_82_93_95_99_103_105_113_119_123_128_141_151_156_160_173	28_38_59_93_99_105_123_160_173
Hap_170	99.8%_mitochondrion Telenomus turesis	Animalia_Arthropoda_Insecta_Hymenoptera_Scelionidae_Telenomus_Telenomus turesis	Del002	47479	1	2	1 - included in ASAP partitioning	3_9_20_32_38_49_59_82_93_95_99_103_105_113_119_123_128_141_151_156_160_173	28_38_59_93_99_105_123_160_173	yes	Scelionidae	Telenomus	turesis		QB009395
Hap_174	99.8%_mitochondrion Trissolcus viktorovi	Animalia_Arthropoda_Insecta_Hymenoptera_Scelionidae_Trissolcus_Trissolcus viktorovi	AB2023_001	47529	2	3	1 - included in ASAP partitioning	3_16_17_21_27_28_48_49_55_59_68_93_105_113_128_134_151_167_170	17_59_93_105_167		Scelionidae	Trissolcus	viktorovi		QB009396
Hap_183	98.7%_mitochondrion Telenomus heydeni	Animalia_Arthropoda_Insecta_Hymenoptera_Scelionidae_Telenomus	ON5	ISA37760_A9	1	19	1 - included in ASAP partitioning	8_14_32_33_85_91_95_131_155_156_175	8_28_95_131_155	yes	Scelionidae	Telenomus	truncatus		QB009397
Hap_184	90.5%_mitochondrion Trissolcus elasmuchae	0	ON6	ISA37760_A12	1	3	1 - included in ASAP partitioning	3_6_9_17_28_31_49_55_68_94_105_113_131_134_151_158_167_168_170	6_17_31_167		Scelionidae	Unknown	sp10		QB009398
Hap_185	98.5%_mitochondrion Telenomus heydeni	Animalia_Arthropoda_Insecta_Hymenoptera_Scelionidae_Telenomus	ON16	ISA37760_C12	1	1	2 - excluded from ASAP partitioning	8_14_32_33_85_91_95_131_155_156_175	8_28_95_131_155
Hap_187	98.5%_mitochondrion Telenomus heydeni	Animalia_Arthropoda_Insecta_Hymenoptera_Scelionidae_Telenomus	ON31	ISA37760_E10	1	3	1 - included in ASAP partitioning	8_14_32_33_85_91_95_131_155_156_170_175	8_28_95_131_155	yes	Scelionidae	Telenomus	truncatus		QB009399
Hap_188	95.5%_mitochondrion Trissolcus colemani	Animalia_Arthropoda_Insecta_Hymenoptera_Scelionidae_Trissolcus_Trissolcus colemani	ON37	ISA37760_G2	1	2	1 - included in ASAP partitioning	6_17_31_49_55_68_94_95_105_113_131_134_151_156_158_167_170_173	6_17_28_31_95_156_167		Scelionidae	Trissolcus	colemani_1		QB009400
Hap_189	99.6%_mitochondrion Trissolcus colemani	Animalia_Arthropoda_Insecta_Hymenoptera_Scelionidae_Trissolcus	ON40	ISA37760_G10	2	5	1 - included in ASAP partitioning	6_9_17_31_49_55_68_94_105_113_131_134_151_156_158_167_168_170_173	6_17_28_31_156_167		Scelionidae	Trissolcus	colemani_1		QB009401
Hap_191	98.7%_mitochondrion Telenomus heydeni	Animalia_Arthropoda_Insecta_Hymenoptera_Scelionidae_Telenomus	ON48	ISA37761_A8	1	2	1 - included in ASAP partitioning	8_14_32_33_85_91_95_131_155_156_170_175	8_28_95_131_155	yes	Scelionidae	Telenomus	truncatus		QB009402
Hap_197	95.3%_mitochondrion Telenomus heydeni	Animalia_Arthropoda_Insecta_Hymenoptera_Scelionidae	O_68028_07	ISA37763_B4	1	1	2 - excluded from ASAP partitioning	8_14_32_33_85_91_95_131_155_156_175	8_28_95_131_155
Hap_198	99.8%_mitochondrion Trissolcus viktorovi	Animalia_Arthropoda_Insecta_Hymenoptera_Scelionidae_Trissolcus_Trissolcus viktorovi	ALB0038	ISA37763_D11	1	3	1 - included in ASAP partitioning	3_16_17_21_27_28_48_49_55_59_68_93_105_113_128_134_151_167_170	17_59_93_105_167		Scelionidae	Trissolcus	viktorovi		QB009403
Hap_200	90.5%_mitochondrion Scelioninae sp. BOLD:AAG7897	0	INB0004	ISA37763_E11	1	1	2 - excluded from ASAP partitioning	3_17_20_28_48_55_59_68_93_105_113_128_134_151_156_167_170	17_59_93_105_167
Hap_201	99.4%_mitochondrion Telenomus heydeni	Animalia_Arthropoda_Insecta_Hymenoptera_Scelionidae_Telenomus	FRED AUBERT	ISA37763_F12	1	3	1 - included in ASAP partitioning	8_14_32_33_85_91_95_131_155_156_175	8_28_95_131_155	yes	Scelionidae	Telenomus	truncatus		QB009404
Hap_206	99.8%_mitochondrion Trissolcus basalis	Animalia_Arthropoda_Insecta_Hymenoptera_Scelionidae_Trissolcus_Trissolcus basalis	C39	ISA37759_G1	1	1	2 - excluded from ASAP partitioning	3_9_17_28_48_55_59_60_68_93_105_113_128_134_151_158_167_170	17_59_93_105_167
